# P granules protect RNA interference genes from silencing by piRNAs

**DOI:** 10.1101/707562

**Authors:** John Paul T. Ouyang, Andrew Folkmann, Lauren Bernard, Chih-Yung Lee, Uri Seroussi, Amanda G. Charlesworth, Julie M. Claycomb, Geraldine Seydoux

## Abstract

P granules are perinuclear condensates in *C. elegans* germ cells proposed to serve as hubs for self/non-self RNA discrimination by Argonautes. We report that a mutant (*meg-3 meg-4*) that does not assemble P granules in primordial germ cells loses competence for RNA-interference over several generations and accumulates silencing small RNAs against hundreds of endogenous genes, including the RNA-interference genes *rde-11* and *sid-1.* In wild-type, *rde-11* and *sid-1* transcripts are heavily targeted by piRNAs, accumulate in P granules, but maintain expression. In the primordial germ cells of *meg-3 meg-4* mutants, *rde-11* and *sid-1* transcripts disperse in the cytoplasm with the small RNA biogenesis machinery, become hyper-targeted by secondary sRNAs, and are eventually silenced. Silencing requires the PIWI-class Argonaute PRG-1 and the nuclear Argonaute HRDE-1 that maintains trans-generational silencing of piRNA targets. These observations support a “safe harbor” model for P granules in protecting germline transcripts from piRNA-initiated silencing.
