## Supplementary material for "P granules protect RNA interference genes from silencing by piRNAs": Table S3

### Sheet: Sheet1
Table S3. Genes involved in RNAi
Wormbase ID:	Gene ID:	Sequence ID:	Citation
WBGene00000019	abt-1	C24F3.5	GO:0031047 gene silencing by RNA (WS270)
WBGene00000369	ccf-1	Y56A3A.20	GO:0031047 gene silencing by RNA (WS270)
WBGene00001234	eif-6	C47B2.5	GO:0031047 gene silencing by RNA (WS270)
WBGene00001584	nrde-4	F45E4.10	GO:0031047 gene silencing by RNA (WS270)
WBGene00001585	gfl-1	M04B2.3	GO:0031047 gene silencing by RNA (WS270)
WBGene00001812	haf-2	F43E2.4	GO:0031047 gene silencing by RNA (WS270)
WBGene00001819	haf-9	ZK484.2	GO:0031047 gene silencing by RNA (WS270)
WBGene00002207	sid-3	B0302.1	GO:0031047 gene silencing by RNA (WS270)
WBGene00002285	let-7	C05G5.6	GO:0031047 gene silencing by RNA (WS270)
WBGene00002993	lin-4	F59G1.6	GO:0031047 gene silencing by RNA (WS270)
WBGene00003039	mir-48	F56A12.3	GO:0031047 gene silencing by RNA (WS270)
WBGene00003088	lsy-6	C32C4.6	GO:0031047 gene silencing by RNA (WS270)
WBGene00003261	mir-2	M04C9.7	GO:0031047 gene silencing by RNA (WS270)
WBGene00003289	mir-61	F55A11.9	GO:0031047 gene silencing by RNA (WS270)
WBGene00003299	mir-71	F16A11.4	GO:0031047 gene silencing by RNA (WS270)
WBGene00003312	mir-84	B0395.4	GO:0031047 gene silencing by RNA (WS270)
WBGene00003335	mir-241	F56A12.4	GO:0031047 gene silencing by RNA (WS270)
WBGene00003366	mir-273	E01F3.2	GO:0031047 gene silencing by RNA (WS270)
WBGene00003407	mrp-1	F57C12.5	GO:0031047 gene silencing by RNA (WS270)
WBGene00003998	pgp-4	F42E11.1	GO:0031047 gene silencing by RNA (WS270)
WBGene00004005	pgp-11	DH11.3	GO:0031047 gene silencing by RNA (WS270)
WBGene00004324	rde-2	F21C3.4	GO:0031047 gene silencing by RNA (WS270)
WBGene00004355	rha-1	T07D4.3	GO:0031047 gene silencing by RNA (WS270)
WBGene00004796	sid-2	ZK520.2	GO:0031047 gene silencing by RNA (WS270)
WBGene00004883	smg-5	W02D3.8	GO:0031047 gene silencing by RNA (WS270)
WBGene00004884	smg-6	Y54F10AL.2	GO:0031047 gene silencing by RNA (WS270)
WBGene00006474	wdr-5.1	C14B1.4	GO:0031047 gene silencing by RNA (WS270)
WBGene00006626	tsn-1	F10G7.2	GO:0031047 gene silencing by RNA (WS270)
WBGene00007169	B0393.4	B0393.4	GO:0031047 gene silencing by RNA (WS270)
WBGene00007577	nrde-1	C14B1.6	GO:0031047 gene silencing by RNA (WS270)
WBGene00007960	C35D6.3	C35D6.3	GO:0031047 gene silencing by RNA (WS270)
WBGene00010260	ddx-17	F58E10.3	GO:0031047 gene silencing by RNA (WS270)
WBGene00010280	rde-12	F58G11.2	GO:0031047 gene silencing by RNA (WS270)
WBGene00010734	parn-1	K10C8.1	GO:0031047 gene silencing by RNA (WS270)
WBGene00011324	hrde-2	T01C3.9	GO:0031047 gene silencing by RNA (WS270)
WBGene00011333	nrde-2	T01E8.5	GO:0031047 gene silencing by RNA (WS270)
WBGene00011959	nyn-1	T23G4.3	GO:0031047 gene silencing by RNA (WS270)
WBGene00012833	Y43F8C.11	Y43F8C.11	GO:0031047 gene silencing by RNA (WS270)
WBGene00013501	Y71A12B.3	Y71A12B.3	GO:0031047 gene silencing by RNA (WS270)
WBGene00013561	Y75B8A.31	Y75B8A.31	GO:0031047 gene silencing by RNA (WS270)
WBGene00013596	nyn-2	Y87G2A.7	GO:0031047 gene silencing by RNA (WS270)
WBGene00014208	znfx-1	ZK1067.2	GO:0031047 gene silencing by RNA (WS270)
WBGene00015233	B0511.7	B0511.7	GO:0031047 gene silencing by RNA (WS270)
WBGene00015349	henn-1	C02F5.6	GO:0031047 gene silencing by RNA (WS270)
WBGene00016323	C32E8.5	C32E8.5	GO:0031047 gene silencing by RNA (WS270)
WBGene00017085	E01A2.2	E01A2.2	GO:0031047 gene silencing by RNA (WS270)
WBGene00017162	ddx-23	F01F1.7	GO:0031047 gene silencing by RNA (WS270)
WBGene00017445	sid-5	F14B8.2	GO:0031047 gene silencing by RNA (WS270)
WBGene00017611	F19G12.3	F19G12.3	GO:0031047 gene silencing by RNA (WS270)
WBGene00018857	stau-1	F55A4.5	GO:0031047 gene silencing by RNA (WS270)
WBGene00020403	hrde-4	T10B11.7	GO:0031047 gene silencing by RNA (WS270)
WBGene00021419	eri-5	Y38F2AR.1	GO:0031047 gene silencing by RNA (WS270)
WBGene00021634	rde-10	Y47G6A.4	GO:0031047 gene silencing by RNA (WS270)
WBGene00022531	morc-1	ZC155.3	GO:0031047 gene silencing by RNA (WS270)
WBGene00022620	rde-8	ZC477.5	GO:0031047 gene silencing by RNA (WS270)
WBGene00023421	rde-11	B0564.11	GO:0031047 gene silencing by RNA (WS270)
WBGene00000041	aco-2	F54H12.1	Kim et al., 2005
WBGene00000411	cdl-1	R06F6.1	Kim et al., 2005
WBGene00001079	dpy-20	T22B3.1	Kim et al., 2005
WBGene00001814	haf-4	W04C9.1	Kim et al., 2005
WBGene00001836	hda-3	R06C1.1	Kim et al., 2005
WBGene00002074	ima-3	F32E10.4	Kim et al., 2005
WBGene00002076	imb-2	R06A4.4	Kim et al., 2005
WBGene00002196	kin-10	T01G9.6	Kim et al., 2005
WBGene00002804	let-630	Y110A7A.19	Kim et al., 2005
WBGene00002994	lin-5	T09A5.10	Kim et al., 2005
WBGene00003472	mtk-1	B0414.7	Kim et al., 2005
WBGene00003559	ncl-1	ZK112.2	Kim et al., 2005
WBGene00003787	npp-1	K07F5.13	Kim et al., 2005
WBGene00003795	npp-9	F59A2.1	Kim et al., 2005
WBGene00003802	npp-16	Y56A3A.17	Kim et al., 2005
WBGene00003901	paa-1	F48E8.5	Kim et al., 2005
WBGene00004077	pop-1	W10C8.2	Kim et al., 2005
WBGene00004152	pqn-70	T19B10.4	Kim et al., 2005
WBGene00004188	prp-21	W07E6.4	Kim et al., 2005
WBGene00004304	ran-3	C26D10.1	Kim et al., 2005
WBGene00004385	rnp-2	K08D10.4	Kim et al., 2005
WBGene00004439	rpl-25.2	F52B5.6	Kim et al., 2005
WBGene00004681	rsd-2	F52G2.2	Kim et al., 2005
WBGene00004704	rsp-7	D2089.1	Kim et al., 2005
WBGene00004807	skr-1	F46A9.5	Kim et al., 2005
WBGene00004955	spd-5	F56A3.4	Kim et al., 2005
WBGene00006920	vha-11	Y38F2AL.3	Kim et al., 2005
WBGene00007413	pro-2	C07E3.2	Kim et al., 2005
WBGene00007784	ruvb-1	C27H6.2	Kim et al., 2005
WBGene00008455	E02H1.1	E02H1.1	Kim et al., 2005
WBGene00009159	F26E4.4	F26E4.4	Kim et al., 2005
WBGene00009664	idha-1	F43G9.1	Kim et al., 2005
WBGene00009668	cfim-1	F43G9.5	Kim et al., 2005
WBGene00009671	mfap-1	F43G9.10	Kim et al., 2005
WBGene00009672	F43G9.12	F43G9.12	Kim et al., 2005
WBGene00010840	M03C11.3	M03C11.3	Kim et al., 2005
WBGene00010990	tceb-3	R03D7.4	Kim et al., 2005
WBGene00011323	mut-15	T01C3.8	Kim et al., 2005
WBGene00011631	T08G11.4	T08G11.4	Kim et al., 2005
WBGene00011729	set-16	T12D8.1	Kim et al., 2005
WBGene00011944	T23D8.3	T23D8.3	Kim et al., 2005
WBGene00012030	T25G3.3	T25G3.3	Kim et al., 2005
WBGene00012234	W04A4.5	W04A4.5	Kim et al., 2005
WBGene00015499	inst-1	C06A5.1	Kim et al., 2005
WBGene00015525	rha-2	C06E1.10	Kim et al., 2005
WBGene00015809	C16A3.4	C16A3.4	Kim et al., 2005
WBGene00016202	kle-2	C29E4.2	Kim et al., 2005
WBGene00016944	uri-1	C55B7.5	Kim et al., 2005
WBGene00017075	nap-1	D2096.8	Kim et al., 2005
WBGene00017313	cpsf-2	F09G2.4	Kim et al., 2005
WBGene00018625	prp-17	F49D11.1	Kim et al., 2005
WBGene00018967	ddx-15	F56D2.6	Kim et al., 2005
WBGene00019076	mrpl-24	F59A3.3	Kim et al., 2005
WBGene00019154	glf-1	H04M03.4	Kim et al., 2005
WBGene00019680	K12H4.5	K12H4.5	Kim et al., 2005
WBGene00020558	T19B4.5	T19B4.5	Kim et al., 2005
WBGene00020687	ruvb-2	T22D1.10	Kim et al., 2005
WBGene00020716	phf-30	T23B12.1	Kim et al., 2005
WBGene00021047	zfp-3	W05H7.4	Kim et al., 2005
WBGene00021061	W06E11.1	W06E11.1	Kim et al., 2005
WBGene00022021	Y61A9LA.10	Y61A9LA.10	Kim et al., 2005
WBGene00022134	hrpu-2	Y71G10AL.1	Kim et al., 2005
WBGene00022613	sek-3	ZC449.3	Kim et al., 2005
WBGene00022850	ZK1127.3	ZK1127.3	Kim et al., 2005
WBGene00022851	ZK1127.4	ZK1127.4	Kim et al., 2005
WBGene00022852	ZK1127.5	ZK1127.5	Kim et al., 2005
WBGene00022853	ZK1127.6	ZK1127.6	Kim et al., 2005
WBGene00022854	cin-4	ZK1127.7	Kim et al., 2005
WBGene00022855	tcer-1	ZK1127.9	Kim et al., 2005
WBGene00000182	arf-1.2	B0336.2	Tabach et al., 2013
WBGene00000183	arf-3	F57H12.1	Tabach et al., 2013
WBGene00000472	cey-1	F33A8.3	Tabach et al., 2013
WBGene00000473	cey-2	F46F11.2	Tabach et al., 2013
WBGene00000474	cey-3	M01E11.5	Tabach et al., 2013
WBGene00000507	cit-1.1	F44B9.4	Tabach et al., 2013
WBGene00000508	cit-1.2	F44B9.3	Tabach et al., 2013
WBGene00000797	crn-4	AH9.2	Tabach et al., 2013
WBGene00001166	eftu-2	ZK328.2	Tabach et al., 2013
WBGene00001194	egl-27	C04A2.3	Tabach et al., 2013
WBGene00001227	eif-3.D	R08D7.3	Tabach et al., 2013
WBGene00001502	ftt-2	F52D10.3	Tabach et al., 2013
WBGene00002005	hsp-1	F26D10.3	Tabach et al., 2013
WBGene00002007	hsp-3	C15H9.6	Tabach et al., 2013
WBGene00002008	hsp-4	F43E2.8	Tabach et al., 2013
WBGene00002026	hsp-70	C12C8.1	Tabach et al., 2013
WBGene00002174	itx-1	W03D8.6	Tabach et al., 2013
WBGene00002987	lim-4	ZC64.4	Tabach et al., 2013
WBGene00003026	lin-41	C12C8.3	Tabach et al., 2013
WBGene00003031	lin-46	R186.4	Tabach et al., 2013
WBGene00003036	lin-53	K07A1.12	Tabach et al., 2013
WBGene00003080	lsm-6	Y71G12B.14	Tabach et al., 2013
WBGene00003081	lsm-7	ZK593.7	Tabach et al., 2013
WBGene00003155	mcm-3	C25D7.6	Tabach et al., 2013
WBGene00003159	mcm-7	F32D1.10	Tabach et al., 2013
WBGene00003172	mec-8	F46A9.6	Tabach et al., 2013
WBGene00003220	mes-2	R06A4.7	Tabach et al., 2013
WBGene00003258	cogc-1	Y54E10A.2	Tabach et al., 2013
WBGene00003384	moc-1	T06H11.4	Tabach et al., 2013
WBGene00003392	mog-4	C04H5.6	Tabach et al., 2013
WBGene00003582	dcap-2	F52G2.1	Tabach et al., 2013
WBGene00003598	nhl-2	F26F4.7	Tabach et al., 2013
WBGene00003829	nud-1	F53A2.4	Tabach et al., 2013
WBGene00003920	par-5	M117.2	Tabach et al., 2013
WBGene00003947	pbs-1	K08D12.1	Tabach et al., 2013
WBGene00003949	pbs-3	Y38A8.2	Tabach et al., 2013
WBGene00003957	pcp-2	F23B2.12	Tabach et al., 2013
WBGene00003958	pcp-3	F23B2.11	Tabach et al., 2013
WBGene00003959	pcp-4	Y116F11B.3	Tabach et al., 2013
WBGene00004050	parp-2	E02H1.4	Tabach et al., 2013
WBGene00004179	prg-2	C01G5.2	Tabach et al., 2013
WBGene00004204	swsn-4	F01G4.1	Tabach et al., 2013
WBGene00004369	rig-1	K09E2.4	Tabach et al., 2013
WBGene00004387	rnp-4	R07E5.14	Tabach et al., 2013
WBGene00004452	rpl-38	C06B8.8	Tabach et al., 2013
WBGene00004698	rsp-1	W02B12.3	Tabach et al., 2013
WBGene00004723	sap-49	C08B11.5	Tabach et al., 2013
WBGene00004782	set-2	C26E6.9	Tabach et al., 2013
WBGene00004806	skp-1	T27F2.1	Tabach et al., 2013
WBGene00004894	sms-3	Y22D7AL.8	Tabach et al., 2013
WBGene00004916	snr-3	T28D9.10	Tabach et al., 2013
WBGene00004918	snr-5	ZK652.1	Tabach et al., 2013
WBGene00006307	suf-1	F28C6.6	Tabach et al., 2013
WBGene00006382	taf-1	W04A8.7	Tabach et al., 2013
WBGene00006407	lim-9	F25H5.1	Tabach et al., 2013
WBGene00006409	hdl-2	C09G9.4	Tabach et al., 2013
WBGene00006449	alg-4	ZK757.3	Tabach et al., 2013
WBGene00006477	chup-1	ZK721.1	Tabach et al., 2013
WBGene00006612	trf-1	F45G2.6	Tabach et al., 2013
WBGene00006754	unc-15	F07A5.7	Tabach et al., 2013
WBGene00006937	wah-1	Y56A3A.32	Tabach et al., 2013
WBGene00007106	B0035.3	B0035.3	Tabach et al., 2013
WBGene00007386	C06H2.2	C06H2.2	Tabach et al., 2013
WBGene00007428	wdr-20	C08B6.7	Tabach et al., 2013
WBGene00007434	arp-6	C08B11.6	Tabach et al., 2013
WBGene00007578	C14B1.7	C14B1.7	Tabach et al., 2013
WBGene00008206	set-6	C49F5.2	Tabach et al., 2013
WBGene00008273	C53B4.3	C53B4.3	Tabach et al., 2013
WBGene00009191	F27D4.7	F27D4.7	Tabach et al., 2013
WBGene00009285	F31C3.3	F31C3.3	Tabach et al., 2013
WBGene00009305	F32A7.4	F32A7.4	Tabach et al., 2013
WBGene00009320	F32B6.3	F32B6.3	Tabach et al., 2013
WBGene00009585	cal-7	F40F9.8	Tabach et al., 2013
WBGene00009691	F44E5.4	F44E5.4	Tabach et al., 2013
WBGene00009692	F44E5.5	F44E5.5	Tabach et al., 2013
WBGene00009940	strl-1	F52F12.7	Tabach et al., 2013
WBGene00010095	F55C5.6	F55C5.6	Tabach et al., 2013
WBGene00010138	anoh-1	F56A8.1	Tabach et al., 2013
WBGene00010480	tasp-1	K01G5.9	Tabach et al., 2013
WBGene00010677	gtbp-1	K08F4.2	Tabach et al., 2013
WBGene00010699	trpp-6	K08H10.9	Tabach et al., 2013
WBGene00010908	imph-1	M88.5	Tabach et al., 2013
WBGene00011109	R07E5.1	R07E5.1	Tabach et al., 2013
WBGene00011576	rmh-2	T07C12.12	Tabach et al., 2013
WBGene00011657	T09E11.8	T09E11.8	Tabach et al., 2013
WBGene00011722	rbm-22	T11G6.8	Tabach et al., 2013
WBGene00012127	T28D6.7	T28D6.7	Tabach et al., 2013
WBGene00012319	ipla-3	W07A8.2	Tabach et al., 2013
WBGene00012342	mtr-4	W08D2.7	Tabach et al., 2013
WBGene00012379	Y1A5A.1	Y1A5A.1	Tabach et al., 2013
WBGene00012730	xrn-1	Y39G8C.1	Tabach et al., 2013
WBGene00012802	set-25	Y43F4B.3	Tabach et al., 2013
WBGene00013244	Y56A3A.33	Y56A3A.33	Tabach et al., 2013
WBGene00013256	Y57A10A.13	Y57A10A.13	Tabach et al., 2013
WBGene00013326	anoh-2	Y57G11C.37	Tabach et al., 2013
WBGene00013347	nova-1	Y59A8B.10	Tabach et al., 2013
WBGene00013530	ntl-11	Y73F8A.25	Tabach et al., 2013
WBGene00013606	cand-1	Y102A5A.1	Tabach et al., 2013
WBGene00013676	ekl-4	Y105E8A.17	Tabach et al., 2013
WBGene00013942	ZK218.8	ZK218.8	Tabach et al., 2013
WBGene00014220	ZK1098.3	ZK1098.3	Tabach et al., 2013
WBGene00014250	ZK1307.9	ZK1307.9	Tabach et al., 2013
WBGene00015143	rbm-26	B0336.3	Tabach et al., 2013
WBGene00015337	gsto-2	C02D5.3	Tabach et al., 2013
WBGene00015583	C08A9.3	C08A9.3	Tabach et al., 2013
WBGene00015920	eif-3.L	C17G10.9	Tabach et al., 2013
WBGene00016134	C26B9.5	C26B9.5	Tabach et al., 2013
WBGene00016489	fubl-3	C36E6.1	Tabach et al., 2013
WBGene00016566	eri-7	C41D11.7	Tabach et al., 2013
WBGene00016603	met-1	C43E11.3	Tabach et al., 2013
WBGene00016868	C52B9.8	C52B9.8	Tabach et al., 2013
WBGene00016960	vps-33.2	C56C10.1	Tabach et al., 2013
WBGene00017063	mctp-1	D2092.1	Tabach et al., 2013
WBGene00017138	EEED8.10	EEED8.10	Tabach et al., 2013
WBGene00017245	srpa-72	F08D12.1	Tabach et al., 2013
WBGene00017280	usp-39	F09D1.1	Tabach et al., 2013
WBGene00017592	F19C7.2	F19C7.2	Tabach et al., 2013
WBGene00017594	F19C7.4	F19C7.4	Tabach et al., 2013
WBGene00018023	set-11	F34D6.4	Tabach et al., 2013
WBGene00018593	F48B9.8	F48B9.8	Tabach et al., 2013
WBGene00018757	tag-304	F53E2.1	Tabach et al., 2013
WBGene00018862	wago-2	F55A12.1	Tabach et al., 2013
WBGene00018984	F56F10.1	F56F10.1	Tabach et al., 2013
WBGene00019001	ipgm-1	F57B10.3	Tabach et al., 2013
WBGene00019082	pup-3	F59A3.9	Tabach et al., 2013
WBGene00019087	F59A6.5	F59A6.5	Tabach et al., 2013
WBGene00019237	H24G06.1	H24G06.1	Tabach et al., 2013
WBGene00019380	K04C2.2	K04C2.2	Tabach et al., 2013
WBGene00019403	K05B2.2	K05B2.2	Tabach et al., 2013
WBGene00019481	cogc-6	K07C11.9	Tabach et al., 2013
WBGene00019543	cif-1	K08F11.3	Tabach et al., 2013
WBGene00019692	fubl-4	M01A10.1	Tabach et al., 2013
WBGene00019767	rpa-2	M04F3.1	Tabach et al., 2013
WBGene00019770	M04F3.4	M04F3.4	Tabach et al., 2013
WBGene00019823	fnta-1	R02D3.5	Tabach et al., 2013
WBGene00019883	met-2	R05D3.11	Tabach et al., 2013
WBGene00020172	thoc-1	T02H6.2	Tabach et al., 2013
WBGene00020391	cct-7	T10B5.5	Tabach et al., 2013
WBGene00020401	T10B11.5	T10B11.5	Tabach et al., 2013
WBGene00020509	hex-1	T14F9.3	Tabach et al., 2013
WBGene00021048	W05H9.1	W05H9.1	Tabach et al., 2013
WBGene00021248	Y22D7AL.10	Y22D7AL.10	Tabach et al., 2013
WBGene00021515	set-23	Y41D4B.12	Tabach et al., 2013
WBGene00021693	Y48G8AR.2	Y48G8AR.2	Tabach et al., 2013
WBGene00022252	Y73B6BL.31	Y73B6BL.31	Tabach et al., 2013
WBGene00022350	Y82E9BR.18	Y82E9BR.18	Tabach et al., 2013
WBGene00022371	set-29	Y92H12BR.6	Tabach et al., 2013
WBGene00022392	Y97E10AL.1	Y97E10AL.1	Tabach et al., 2013
WBGene00022587	ZC317.1	ZC317.1	Tabach et al., 2013
WBGene00022704	ZK353.9	ZK353.9	Tabach et al., 2013
WBGene00022738	fubl-2	ZK418.9	Tabach et al., 2013
WBGene00044302	F28E10.5	F28E10.5	Tabach et al., 2013
WBGene00185078	F40G9.17	F40G9.17	Tabach et al., 2013
WBGene00000105	alg-1	F48F7.1	Tabach et al., 2013; GO:0031047 gene silencing by RNA (WS270)
WBGene00000106	alg-2	T07D3.7	Tabach et al., 2013; GO:0031047 gene silencing by RNA (WS270)
WBGene00001214	ego-1	F26A3.3	Tabach et al., 2013; GO:0031047 gene silencing by RNA (WS270)
WBGene00001332	eri-1	T07A9.5	Tabach et al., 2013; GO:0031047 gene silencing by RNA (WS270)
WBGene00001816	haf-6	Y48G8AL.11	Tabach et al., 2013; GO:0031047 gene silencing by RNA (WS270)
WBGene00003014	lin-28	F02E9.2	Tabach et al., 2013; GO:0031047 gene silencing by RNA (WS270)
WBGene00003499	mut-2	K04F10.6	Tabach et al., 2013; GO:0031047 gene silencing by RNA (WS270)
WBGene00003507	mut-14	C14C11.6	Tabach et al., 2013; GO:0031047 gene silencing by RNA (WS270)
WBGene00004093	ppw-1	C18E3.7	Tabach et al., 2013; GO:0031047 gene silencing by RNA (WS270)
WBGene00004094	ppw-2	Y110A7A.18	Tabach et al., 2013; GO:0031047 gene silencing by RNA (WS270)
WBGene00004178	prg-1	D2030.6	Tabach et al., 2013; GO:0031047 gene silencing by RNA (WS270)
WBGene00004508	rrf-1	F26A3.8	Tabach et al., 2013; GO:0031047 gene silencing by RNA (WS270)
WBGene00004509	rrf-2	M01G12.12	Tabach et al., 2013; GO:0031047 gene silencing by RNA (WS270)
WBGene00004510	rrf-3	F10B5.7	Tabach et al., 2013; GO:0031047 gene silencing by RNA (WS270)
WBGene00004795	sid-1	C04F5.1	Tabach et al., 2013; GO:0031047 gene silencing by RNA (WS270)
WBGene00006964	xrn-2	Y48B6A.3	Tabach et al., 2013; GO:0031047 gene silencing by RNA (WS270)
WBGene00007329	C05C10.2	C05C10.2	Tabach et al., 2013; GO:0031047 gene silencing by RNA (WS270)
WBGene00007624	hrde-1	C16C10.3	Tabach et al., 2013; GO:0031047 gene silencing by RNA (WS270)
WBGene00008099	C44H9.4	C44H9.4	Tabach et al., 2013; GO:0031047 gene silencing by RNA (WS270)
WBGene00008400	drh-3	D2005.5	Tabach et al., 2013; GO:0031047 gene silencing by RNA (WS270)
WBGene00009163	drsh-1	F26E4.10	Tabach et al., 2013; GO:0031047 gene silencing by RNA (WS270)
WBGene00010263	wago-4	F58G1.1	Tabach et al., 2013; GO:0031047 gene silencing by RNA (WS270)
WBGene00011061	wago-1	R06C7.1	Tabach et al., 2013; GO:0031047 gene silencing by RNA (WS270)
WBGene00011908	pash-1	T22A3.5	Tabach et al., 2013; GO:0031047 gene silencing by RNA (WS270)
WBGene00011910	alg-3	T22B3.2	Tabach et al., 2013; GO:0031047 gene silencing by RNA (WS270)
WBGene00011945	alg-5	T23D8.7	Tabach et al., 2013; GO:0031047 gene silencing by RNA (WS270)
WBGene00011967	pir-1	T23G7.5	Tabach et al., 2013; GO:0031047 gene silencing by RNA (WS270)
WBGene00017641	csr-1	F20D12.1	Tabach et al., 2013; GO:0031047 gene silencing by RNA (WS270)
WBGene00018156	ncbp-1	F37E3.1	Tabach et al., 2013; GO:0031047 gene silencing by RNA (WS270)
WBGene00018921	sago-2	F56A6.1	Tabach et al., 2013; GO:0031047 gene silencing by RNA (WS270)
WBGene00019628	pup-2	K10D2.2	Tabach et al., 2013; GO:0031047 gene silencing by RNA (WS270)
WBGene00019862	nrde-3	R04A9.2	Tabach et al., 2013; GO:0031047 gene silencing by RNA (WS270)
WBGene00019971	ergo-1	R09A1.1	Tabach et al., 2013; GO:0031047 gene silencing by RNA (WS270)
WBGene00020707	wago-10	T22H9.3	Tabach et al., 2013; GO:0031047 gene silencing by RNA (WS270)
WBGene00021711	wago-11	Y49F6A.1	Tabach et al., 2013; GO:0031047 gene silencing by RNA (WS270)
WBGene00022877	wago-5	ZK1248.7	Tabach et al., 2013; GO:0031047 gene silencing by RNA (WS270)
WBGene00000774	cpf-2	F56A8.6	Tabach et al., 2013; Kim et al., 2005
WBGene00003222	mes-4	Y2H9A.1	Tabach et al., 2013; Kim et al., 2005
WBGene00004312	rba-1	K07A1.11	Tabach et al., 2013; Kim et al., 2005
WBGene00004920	snr-7	Y71F9B.4	Tabach et al., 2013; Kim et al., 2005
WBGene00007297	C04F12.1	C04F12.1	Tabach et al., 2013; Kim et al., 2005
WBGene00007534	fubl-1	C12D8.1	Tabach et al., 2013; Kim et al., 2005
WBGene00021391	smut-1	Y38A10A.6	Tabach et al., 2013; Kim et al., 2005
WBGene00000939	dcr-1	K12H4.8	Kim et al., 2005; GO:0031047 gene silencing by RNA (WS270)
WBGene00003508	mut-16	B0379.3	Kim et al., 2005; GO:0031047 gene silencing by RNA (WS270)
WBGene00004326	rde-4	T20G5.11	Kim et al., 2005; GO:0031047 gene silencing by RNA (WS270)
WBGene00004880	smg-2	Y48G8AL.6	Kim et al., 2005; GO:0031047 gene silencing by RNA (WS270)
WBGene00006975	zfp-1	F54F2.2	Kim et al., 2005; GO:0031047 gene silencing by RNA (WS270)
WBGene00009052	ekl-1	F22D6.6	Kim et al., 2005; GO:0031047 gene silencing by RNA (WS270)
WBGene00009141	ncbp-2	F26A3.2	Kim et al., 2005; GO:0031047 gene silencing by RNA (WS270)
WBGene00001090	drh-1	F15B10.2	Tabach et al., 2013; Kim et al., 2005; GO:0031047 gene silencing by RNA (WS270)
WBGene00003504	mut-7	ZK1098.8	Tabach et al., 2013; Kim et al., 2005; GO:0031047 gene silencing by RNA (WS270)
WBGene00004323	rde-1	K08H10.7	Tabach et al., 2013; Kim et al., 2005; GO:0031047 gene silencing by RNA (WS270)
WBGene00019666	sago-1	K12B6.1	Tabach et al., 2013; Kim et al., 2005; GO:0031047 gene silencing by RNA (WS270)
