## Supplementary material for "P granules protect RNA interference genes from silencing by piRNAs": Table S4

### Sheet: Sheet1
Table S4. misregulated meg-3 meg-4 sRNAs rescued in hrde-1; meg-3 meg-4
Wormbase ID:	Gene ID:	Sequence ID:
WBGene00000081	ads-1	Y50D7A.7
WBGene00000443	ceh-20	F31E3.1
WBGene00002183	kat-1	T02G5.8
WBGene00003102	mab-5	C08C3.3
WBGene00003941	pbo-1	Y71H2AL.1
WBGene00004795	sid-1	C04F5.1
WBGene00006805	unc-73	F55C7.7
WBGene00007124	B0250.7	B0250.7
WBGene00007132	pals-27	B0284.2
WBGene00007202	B0564.2	B0564.2
WBGene00007644	C17E4.4	C17E4.4
WBGene00007717	C25D7.5	C25D7.5
WBGene00009644	F42G4.7	F42G4.7
WBGene00010711	K09B11.4	K09B11.4
WBGene00011398	qdpr-1	T03F6.1
WBGene00011433	pde-1	T04D3.3
WBGene00011968	T23G11.1	T23G11.1
WBGene00012107	T27F6.8	T27F6.8
WBGene00012237	W04A8.2	W04A8.2
WBGene00013260	rsr-2	Y57A10A.19
WBGene00015590	bath-15	C08C3.2
WBGene00015797	C15F1.8	C15F1.8
WBGene00015819	fbxc-44	C16A11.6
WBGene00016585	oac-59	C42C1.7
WBGene00017069	timm-17B.2	D2096.1
WBGene00018668	bath-2	F52C6.11
WBGene00019327	zip-2	K02F3.4
WBGene00019598	K09H9.7	K09H9.7
WBGene00021068	W06H8.6	W06H8.6
WBGene00021296	Y25C1A.13	Y25C1A.13
WBGene00021887	fbxc-45	Y54G2A.22
WBGene00022030	Y65B4A.7	Y65B4A.7
WBGene00022203	Y73B3A.1	Y73B3A.1
WBGene00022542	ZC190.8	ZC190.8
WBGene00023421	rde-11	B0564.11
WBGene00045238	rpr-1	Y48G10A.7
WBGene00185098	Y71G12B.35	Y71G12B.35
WBGene00195896	F31E3.8	F31E3.8
WBGene00219912	F22H10.10	F22H10.10
