## Supplementary material for "P granules protect RNA interference genes from silencing by piRNAs": Table S5

### Sheet: Sheet1
Table S5. List of guides, repair templates, and oligos used in this study
Guides and repair templates used for CRISPR
Strain	Genotype	Description	Source:	Method:	Guide RNA sequence	Repair Template(s)/sequences inserted	Notes
JH3439	meg-3(ax3055) meg-4(ax2080[meg-4::3xflag])	Deleted meg-3::ollas from meg-3(ax3051[meg-3::ollas]); meg-4(ax2080[meg-4::3xflag]) (JH3374) to generate meg-3 deletion; meg-4::3xflag	This paper	CRISPR deletion (Paix et al., 2017)	tcctcaaaaccttacccaag, tcgagtttggcagaccgctt	gcaggtatgagttcctcaaaaccttacccaagggcaggatgtcagccagaggagggatcctaattgtaccaatttatatctattacttgtagactatattg
JH3672	meg-3(ax3055) meg-4(ax4310)	Deleted meg-4::3xflag from meg-3(ax3055) meg-4(ax2080[meg-4::3xflag]) (JH3439)	This paper	CRISPR deletion (Paix et al., 2017)	TCAGTACAATCATTGATCTC and GGAGTTTGGCAGATCACATG	tgttgcAGGTATGAGTTCTTCAAAGCTTTCCTCATATCAATGATTGTACTGATATATATCTATTTCATGT
JH3673	meg-3(ax3055) meg-4(ax4311)	Deleted meg-4::3xflag from meg-3(ax3055) meg-4(ax2080[meg-4::3xflag]) (JH3439)	This paper	CRISPR deletion (Paix et al., 2017)	TCAGTACAATCATTGATCTC and GGAGTTTGGCAGATCACATG	tgttgcAGGTATGAGTTCTTCAAAGCTTTCCTCATATCAATGATTGTACTGATATATATCTATTTCATGT
JH3674	meg-3(ax3055) meg-4(ax4312)	Deleted meg-4::3xflag from meg-3(ax3055) meg-4(ax2080[meg-4::3xflag]) (JH3439)	This paper	CRISPR deletion (Paix et al., 2017)	TCAGTACAATCATTGATCTC and GGAGTTTGGCAGATCACATG	tgttgcAGGTATGAGTTCTTCAAAGCTTTCCTCATATCAATGATTGTACTGATATATATCTATTTCATGT
JMC231	hrde-1(tor125[ gfp::3xflag::hrde-1])	Inserted GFP at the N-terminus of HRDE-1	This paper	CRISPR insertion (Dickinson et al., 2015)	tttcttatttcagtcaaacaGTTTTAGAGCTAGAAATAGCAAGT and cataattttgtcgagcaagtGTTTTAGAGCTAGAAATAGCAAGT cloned into pDD162	Sequence inserted after hrde-1 ATG: ATGAGTAAAGGAGAAGAATTGTTCACTGGAGTTGTCCCAATCCTCGTCGAGCTCGACGGAGACGTCAACGGACACAAGTTCTCCGTCTCCGGAGAGGGAGAGGGAGACGCCACCTACGGAAAGCTCACCCTCAAGTTCATCTGCACCACCGGAAAGCTCCCAGTCCCATGGCCAACCCTCGTCACCACCTTCTGCTACGGAGTCCAATGCTTCTCCCGTTACCCAGACCACATGAAGCGTCACGACTTCTTCAAGTCCGCCATGCCAGAGGGATACGTCCAAGAGCGTACCATCTTCTTCAAGgtaagtttaaacatatatatactaactactgattatttaaattttcagGACGACGGAAAC…	Oligos used to clone into the pDD282 vector: FWD 5' flank: acgttgtaaaacgacggccagtcgccggcaAATTATCGGCTTTTCGAGCAACG; REV 5' flank: tccagtgaacaattcttctcctttactcatCATGTTTGACTGAAATAAGAAACGATG; FWD 3' flank: cgtgattacaaggatgacgatgacaagagaGCAGACTTGCTCGACAAAATTATGGG; REV 3' flank: tcacacaggaaacagctatgaccatgttatATTCTTCCTTCGGGAAGTCATCG
JMC101	csr-1(tor67[gfp::3xflag::csr-1])	Inserted GFP at the N-terminus of CSR-1, isoform b	This paper	CRISPR insertion (Dickinson et al., 2015)	CTCAAGCCCGAAGATGTTCAgttttagagctagaaatagcaagt and AAGATGTTCAGGGCAAGTCTgttttagagctagaaatagcaagt and ACTTGCCCTGAACATCTTCgttttagagctagaaatagcaagt cloned into pDD162	ATGCAGTCGGATAATGTCGGTCGTGGCCGTGGAAGCCGTGGTGGTTCTCGTGGAGGTAGTGGACGTGGTAGAGGACGTGGAGGATACGGAGACTCGTATCGTCCGGATTTAGAAACGAGAGAAACCCATGTAACGTATCAAGGCAAGGTAAAGTATGAAGGAGGAGACCGTCATGATTTCAACTATGAGAAGACGCCAACTGGAAGTTATCGTGGCTCGCATCGAGATGGTCAGGAAGGATCGAGAGGCAACCGCGGATCATTCAGAGGTGGACGAGGAGGTTACGACAGAAGACGTGATGATGAAGAATCAAAAGCAGAAAATCGTTTTGGAGGGTACAATCGGGGAGCAAATGGCTTAAACTATCGCGGGAGAACTGGCGGGAGCGGCAGAGGTGGA…	Oligos used to clone into the pDD282 vector: FWD 5' flank: ACGTTGTAAAACGACGGCCAGTCGCCGGCAtaatttttgatctcgcacctgtg; REV 5' flank: TCCAGTGAACAATTCTTCTCCTTTACTCATGTCAGAGTTAAGTCCTGAAAAAAGTATAG; FWD 3' flank: CGTGATTACAAGGATGACGATGACAAGAGAatgAATCAGAAGCAAAATCCAcGACTcGCtC; REV 3' flank:TCACACAGGAAACAGCTATGACCATGTTATCTTCTAATGGCACTCTGTGATG; Primer to add mutations into the sgRNA site: atgAATCAGAAGCAAAATCCA…
Oligos used for cloning pos-1 400 nt RNAi plasmid
Oligo name:	Sequence:
OJPO27	TGGCGGCCGCTCTAGAAACTTCTGAACAATCGTTGGCC	pos-1 Forward primer to clone 400 nt RNAi sequence into pL4440 Fire plasmid by Clonetech's In-Fusion. Digested L4440 with XbaI and NcoI.
OJPO28	ACGTGGCTAGCCATGGGAGTGAATGATTGTGTGCGGC	pos-1 Reverse primer to clone 400 nt RNAi sequence into pL4440 Fire plasmid by Clonetech's In-Fusion. Digested L4440 with XbaI and NcoI.
