## Supplementary material for "P granules protect RNA interference genes from silencing by piRNAs": Table S6

### Sheet: Sheet1
Table S6. List of high-throughput sequencing libraries used in this study
	Library:	Notes
1	N2 fed HT115-pos-1(400nt) young mother replicate 1-sRNAseq
2	N2 fed HT115-pos-1(400nt) young mother replicate 2-sRNAseq
3	meg-3(ax3055) meg-4(ax3052) JH3475 fed HT115-pos-1(400nt) young mother replicate 1-sRNAseq
4	meg-3(ax3055) meg-4(ax3052) JH3745 fed HT115-pos-1(400nt) young mother replicate 2-sRNAseq
5	rde-11(hj37) fed HT115-pos-1(400nt) young mother replicte 1-sRNAseq
6	rde-11(hj37) fed HT115-pos-1(400nt) young mother replicte 2-sRNAseq
7	rde-11(hj37) fed HT115-L4440 young mother replicte 1-sRNAseq
8	rde-11(hj37) fed HT115-L4440 young mother replicte 2-sRNAseq
9	N2 mixed population on NA22 bacteria replicate 1-sRNAseq
10	N2 mixed population on NA22 bacteria replicate 2-sRNAseq
11	meg-3(ax3055) meg-4(ax3052) mixed population on NA22 bacteria replicate 1-sRNAseq
12	meg-3(ax3055) meg-4(ax3052) mixed population on NA22 bacteria replicate 2-sRNAseq
13	N2 young mother on HT115-L4440 bacteria replicate 1-mRNAseq
14	N2 young mother on HT115-L4440 bacteria replicate 2-mRNAseq
15	meg-3(ax3055) meg-4(ax3052) JH3475 young mother on HT115-L4440 bacteria replicate 1-mRNAseq
16	meg-3(ax3055) meg-4(ax3052) JH3475 young mother on HT115-L4440 bacteria replicate 1-mRNAseq
17	meg-3(ax3055) meg-4(ax4310) JH3672 mixed population on NA22 bacteria replicate 1-sRNAseq
18	meg-3(ax3055) meg-4(ax4310) JH3672 mixed population on NA22 bacteria replicate 2-sRNAseq
19	meg-3(ax3055) meg-4(ax4311) JH3673 mixed population on NA22 bacteria replicate 1-sRNAseq
20	meg-3(ax3055) meg-4(ax4311) JH3673 mixed population on NA22 bacteria replicate 2-sRNAseq
21	meg-3(ax3055) meg-4(ax4312) JH3674 mixed population on NA22 bacteria replicate 1-sRNAseq
22	meg-3(ax3055) meg-4(ax4312) JH3674 mixed population on NA22 bacteria replicate 2-sRNAseq
23	hrde-1(tm1200) young mother on HT115-L4440 bacteria replicate 1-sRNAseq
24	hrde-1(tm1200) young mother on HT115-L4440 bacteria replicate 2-sRNAseq
25	hrde-1(tm1200); meg-3(ax3055) meg-4(ax3052) young mother on HT115-L4440 bacteria replicate 1-sRNAseq
26	hrde-1(tm1200); meg-3(ax3055) meg-4(ax3052) young mother on HT115-L4440 bacteria replicate 2-sRNAseq
27	meg-3(ax3055) meg-4(ax3052) JH3745 outcrossed young mother on HT115-L4440 bacteri replicate 1-sRNAseq	meg-3 meg-4 sibling strain generated from hrde-1(tm1200) mating to meg-3(ax3055) meg-4(ax3052) to which hrde-1(tm1200); meg-3(ax3055) meg-4(ax3052) was compared to assess genes with rescued sRNA levels.
28	meg-3(ax3055) meg-4(ax3052) JH3745 outcrossed young mother on HT115-L4440 bacteri replicate 2-sRNAseq	meg-3 meg-4 sibling strain generated from hrde-1(tm1200) mating to meg-3(ax3055) meg-4(ax3052) to which hrde-1(tm1200); meg-3(ax3055) meg-4(ax3052) was compared to assess genes with rescued sRNA levels.
