## Supplementary material for "P granules protect RNA interference genes from silencing by piRNAs": Table S1

### Sheet: Sheet1
Table S1. Genes with sRNAs upregualted in all four meg-3 meg-4 strains
Wormbase ID:	Gene ID:	Sequence ID:
WBGene00000081	ads-1	Y50D7A.7
WBGene00000089	aex-6	Y87G2A.4
WBGene00000407	cdk-5	T27E9.3
WBGene00000443	ceh-20	F31E3.1
WBGene00000462	ceh-41	T26C11.5
WBGene00000535	cpi-1	K08B4.6
WBGene00000543	clp-2	T04A8.16
WBGene00000780	cpn-4	F49D11.8
WBGene00000973	dhs-9	Y32H12A.3
WBGene00001459	flp-16	F15D4.8
WBGene00001555	gcy-35	T04D3.4
WBGene00001650	gon-1	F25H8.3
WBGene00001836	hda-3	R06C1.1
WBGene00002183	kat-1	T02G5.8
WBGene00002184	kel-1	C47D12.7
WBGene00003102	mab-5	C08C3.3
WBGene00003182	mef-2	W10D5.1
WBGene00003235	mif-2	C52E4.2
WBGene00003252	mig-21	F01F1.13
WBGene00003281	mir-53	F36H1.8
WBGene00003282	mir-54	F09A5.5
WBGene00003285	mir-57	T09A5.13
WBGene00003286	mir-58.1	Y67D8A.4
WBGene00003289	mir-61	F55A11.9
WBGene00003294	mir-66	Y48G9A.15
WBGene00003300	mir-72	F53G2.9
WBGene00003301	mir-73	T24D8.9
WBGene00003309	mir-81	T07D1.6
WBGene00003310	mir-82	T07D1.7
WBGene00003331	mir-238	K01F9.5
WBGene00003334	mir-240	C39D10.10
WBGene00003338	mir-244	T04D1.5
WBGene00003340	mir-246	ZK593.10
WBGene00003342	mir-248	AH9.5
WBGene00003343	mir-249	Y48D7A.3
WBGene00003509	mxl-1	T19B10.11
WBGene00003550	nas-32	T02B11.7
WBGene00003552	nas-36	C26C6.3
WBGene00003941	pbo-1	Y71H2AL.1
WBGene00004164	pqn-83	Y39E4B.3
WBGene00004249	pvf-1	Y39A3CL.6
WBGene00004321	rcan-1	F54E7.7
WBGene00004795	sid-1	C04F5.1
WBGene00006592	dpy-31	R151.5
WBGene00006714	ubc-19	Y69H2.6
WBGene00006805	unc-73	F55C7.7
WBGene00006819	unc-87	F08B6.4
WBGene00006961	xnp-1	B0041.7
WBGene00006975	zfp-1	F54F2.2
WBGene00006982	zig-5	Y48A6A.1
WBGene00007015	mdt-11	R144.9
WBGene00007025	mdt-29	K08E3.8
WBGene00007088	B0001.3	B0001.3
WBGene00007099	trx-2	B0024.9
WBGene00007124	B0250.7	B0250.7
WBGene00007132	pals-27	B0284.2
WBGene00007133	B0284.3	B0284.3
WBGene00007140	cyp-29A4	B0331.1
WBGene00007202	B0564.2	B0564.2
WBGene00007609	C15C8.7	C15C8.7
WBGene00007644	C17E4.4	C17E4.4
WBGene00007680	maa-1	C18D11.2
WBGene00007702	C24H11.5	C24H11.5
WBGene00007717	C25D7.5	C25D7.5
WBGene00007977	gska-3	C36B1.10
WBGene00007982	pxd-1	C36E8.3
WBGene00008007	C38D4.7	C38D4.7
WBGene00008178	C48D1.5	C48D1.5
WBGene00008302	pals-38	C54D10.8
WBGene00008317	C54G4.7	C54G4.7
WBGene00008398	D2005.3	D2005.3
WBGene00008446	E01G4.3	E01G4.3
WBGene00008503	F01G4.4	F01G4.4
WBGene00008687	F11A10.6	F11A10.6
WBGene00008740	F13D12.5	F13D12.5
WBGene00009089	jmjd-3.2	F23D12.5
WBGene00009142	F26A3.4	F26A3.4
WBGene00009148	F26D2.3	F26D2.3
WBGene00009252	F29D10.3	F29D10.3
WBGene00009371	F33H2.8	F33H2.8
WBGene00009644	F42G4.7	F42G4.7
WBGene00009702	F44F4.3	F44F4.3
WBGene00010040	F54C8.7	F54C8.7
WBGene00010083	xdh-1	F55B11.1
WBGene00010197	F57C2.5	F57C2.5
WBGene00010507	K02E2.6	K02E2.6
WBGene00010550	K04B12.2	K04B12.2
WBGene00010559	K04D7.6	K04D7.6
WBGene00010581	K05C4.4	K05C4.4
WBGene00010711	K09B11.4	K09B11.4
WBGene00010783	mrpl-36	K11H3.6
WBGene00010812	mrpl-35	M01F1.6
WBGene00011200	R10E4.3	R10E4.3
WBGene00011205	R10E4.9	R10E4.9
WBGene00011303	R166.3	R166.3
WBGene00011305	R186.1	R186.1
WBGene00011398	qdpr-1	T03F6.1
WBGene00011433	pde-1	T04D3.3
WBGene00011474	aldo-1	T05D4.1
WBGene00011635	mdmh-35	T09A5.7
WBGene00011733	T12D8.5	T12D8.5
WBGene00011737	sqst-1	T12G3.1
WBGene00011812	T16H12.2	T16H12.2
WBGene00011964	saeg-2	T23G5.6
WBGene00011968	T23G11.1	T23G11.1
WBGene00012003	T24H10.5	T24H10.5
WBGene00012107	T27F6.8	T27F6.8
WBGene00012130	slc-17.4	T28F3.4
WBGene00012199	mltn-3	W02B8.3
WBGene00012201	W02B12.1	W02B12.1
WBGene00012237	W04A8.2	W04A8.2
WBGene00012359	W09D10.1	W09D10.1
WBGene00012366	maea-1	W09G3.2
WBGene00012396	Y6D1A.2	Y6D1A.2
WBGene00012548	Y37D8A.6	Y37D8A.6
WBGene00012560	Y37D8A.25	Y37D8A.25
WBGene00012576	Y37H9A.1	Y37H9A.1
WBGene00012695	Y39B6A.37	Y39B6A.37
WBGene00012818	Y43F8B.7	Y43F8B.7
WBGene00012819	Y43F8B.9	Y43F8B.9
WBGene00012890	lact-9	Y45F10D.11
WBGene00013181	Y53H1B.2	Y53H1B.2
WBGene00013221	Y54G11A.14	Y54G11A.14
WBGene00013236	Y56A3A.18	Y56A3A.18
WBGene00013246	Y57A10A.1	Y57A10A.1
WBGene00013260	rsr-2	Y57A10A.19
WBGene00013532	Y73F8A.27	Y73F8A.27
WBGene00013554	Y75B8A.19	Y75B8A.19
WBGene00013576	Y76A2B.4	Y76A2B.4
WBGene00013581	Y79H2A.4	Y79H2A.4
WBGene00013603	soem-1	Y87G2A.17
WBGene00013604	Y87G2A.18	Y87G2A.18
WBGene00013679	Y105E8A.21	Y105E8A.21
WBGene00013736	gtf-2A2	Y111B2A.13
WBGene00013805	bca-2	Y116A8C.28
WBGene00013923	ghi-1	ZK20.1
WBGene00013984	ZK512.4	ZK512.4
WBGene00014027	tpk-1	ZK637.9
WBGene00014669	zipt-2.1	C06G8.3
WBGene00015014	bath-24	B0047.3
WBGene00015022	B0205.8	B0205.8
WBGene00015048	faah-2	B0218.2
WBGene00015096	B0261.8	B0261.8
WBGene00015105	pot-1	B0280.10
WBGene00015124	anmt-1	B0303.2
WBGene00015158	B0361.4	B0361.4
WBGene00015184	djr-1.1	B0432.2
WBGene00015225	B0507.8	B0507.8
WBGene00015227	ddn-1	B0507.10
WBGene00015229	fbxa-125	B0511.3
WBGene00015238	mppe-1	B0511.13
WBGene00015466	hyls-1	C05C8.9
WBGene00015572	C07G1.6	C07G1.6
WBGene00015576	C07G3.8	C07G3.8
WBGene00015590	bath-15	C08C3.2
WBGene00015797	C15F1.8	C15F1.8
WBGene00015819	fbxc-44	C16A11.6
WBGene00015849	C16C8.11	C16C8.11
WBGene00015852	C16C8.14	C16C8.14
WBGene00016150	hint-3	C26F1.7
WBGene00016162	crh-2	C27D6.4
WBGene00016321	tppp-1	C32E8.3
WBGene00016441	C35D10.3	C35D10.3
WBGene00016550	C40A11.7	C40A11.7
WBGene00016561	eri-6	C41D11.1
WBGene00016585	oac-59	C42C1.7
WBGene00016799	C50C3.1	C50C3.1
WBGene00016968	epg-5	C56C10.12
WBGene00017069	timm-17B.2	D2096.1
WBGene00017225	fbxa-52	F07G6.6
WBGene00017303	F09F7.6	F09F7.6
WBGene00017344	F10E7.2	F10E7.2
WBGene00017373	F10G7.10	F10G7.10
WBGene00017451	lido-14	F14D2.2
WBGene00017828	F26F4.6	F26F4.6
WBGene00017887	F28B3.6	F28B3.6
WBGene00017949	F31D5.6	F31D5.6
WBGene00018240	cox-17	F40G9.2
WBGene00018274	F41C3.8	F41C3.8
WBGene00018304	agr-1	F41G3.12
WBGene00018337	F42A9.8	F42A9.8
WBGene00018345	F42C5.3	F42C5.3
WBGene00018390	F43E2.1	F43E2.1
WBGene00018608	F48E3.9	F48E3.9
WBGene00018667	bath-7	F52C6.10
WBGene00018668	bath-2	F52C6.11
WBGene00018772	F53G12.4	F53G12.4
WBGene00018804	lido-15	F54D10.3
WBGene00018833	ztf-1	F54F2.5
WBGene00018862	wago-2	F55A12.1
WBGene00018931	ugt-52	F56B3.7
WBGene00019125	ddl-1	F59E12.10
WBGene00019139	bath-1	F59H6.9
WBGene00019141	bath-5	F59H6.11
WBGene00019167	H06I04.1	H06I04.1
WBGene00019174	H09G03.1	H09G03.1
WBGene00019198	strm-1	H14E04.1
WBGene00019221	H20J04.6	H20J04.6
WBGene00019327	zip-2	K02F3.4
WBGene00019434	nmtn-1	K06A5.8
WBGene00019448	frpr-13	K06C4.17
WBGene00019535	tsen-34	K08D10.12
WBGene00019536	rpi-2	K08D12.2
WBGene00019598	K09H9.7	K09H9.7
WBGene00020004	R11E3.2	R11E3.2
WBGene00020113	R151.10	R151.10
WBGene00020183	T03D3.5	T03D3.5
WBGene00020227	T05A8.1	T05A8.1
WBGene00020407	chil-24	T10D4.3
WBGene00020902	jmjc-1	T28F2.4
WBGene00020912	W01A11.7	W01A11.7
WBGene00020955	angl-1	W02G9.5
WBGene00021000	W03F9.2	W03F9.2
WBGene00021055	W06A11.4	W06A11.4
WBGene00021068	W06H8.6	W06H8.6
WBGene00021078	unc-132	W08A12.1
WBGene00021246	Y22D7AL.7	Y22D7AL.7
WBGene00021269	Y23H5A.2	Y23H5A.2
WBGene00021296	Y25C1A.13	Y25C1A.13
WBGene00021332	Y34D9A.7	Y34D9A.7
WBGene00021375	Y37E11B.2	Y37E11B.2
WBGene00021402	Y38C1AA.12	Y38C1AA.12
WBGene00021515	set-23	Y41D4B.12
WBGene00021658	Y48G1A.2	Y48G1A.2
WBGene00021679	Y48G1C.6	Y48G1C.6
WBGene00021727	bath-23	Y49F6C.5
WBGene00021750	Y50D4C.6	Y50D4C.6
WBGene00021867	Y54F10BM.13	Y54F10BM.13
WBGene00021884	Y54G2A.19	Y54G2A.19
WBGene00021887	fbxc-45	Y54G2A.22
WBGene00022030	Y65B4A.7	Y65B4A.7
WBGene00022036	Y65B4BL.4	Y65B4BL.4
WBGene00022070	Y67D8C.6	Y67D8C.6
WBGene00022198	Y71H2B.11	Y71H2B.11
WBGene00022203	Y73B3A.1	Y73B3A.1
WBGene00022354	Y82E9BR.22	Y82E9BR.22
WBGene00022379	Y94H6A.7	Y94H6A.7
WBGene00022382	Y94H6A.10	Y94H6A.10
WBGene00022465	ift-20	Y110A7A.20
WBGene00022542	ZC190.8	ZC190.8
WBGene00022674	ZK177.9	ZK177.9
WBGene00023193	Y74C9A.6	Y74C9A.6
WBGene00023421	rde-11	B0564.11
WBGene00044137	F28H6.8	F28H6.8
WBGene00044258	Y57G11C.51	Y57G11C.51
WBGene00044409	C45G9.14	C45G9.14
WBGene00044420	C50D2.10	C50D2.10
WBGene00044638	F23A7.8	F23A7.8
WBGene00044746	C53H9.3	C53H9.3
WBGene00044763	ZK688.12	ZK688.12
WBGene00044784	F13H10.8	F13H10.8
WBGene00044799	ZK686.6	ZK686.6
WBGene00044940	H06I04.8	H06I04.8
WBGene00045050	ZC15.10	ZC15.10
WBGene00045058	gadr-5	Y71A12B.17
WBGene00045162	F25H2.15	F25H2.15
WBGene00045163	Y67A10A.14	Y67A10A.14
WBGene00045164	F59C6.15	F59C6.15
WBGene00045167	F43A11.8	F43A11.8
WBGene00045212	Y110A7A.21	Y110A7A.21
WBGene00045238	rpr-1	Y48G10A.7
WBGene00045272	F59C12.4	F59C12.4
WBGene00045297	fbxc-43	C16A11.9
WBGene00045327	mir-793	M03B6.6
WBGene00045328	mir-794	T07D10.7
WBGene00045342	mir-785	Y41G9A.11
WBGene00045401	eol-1	T26F2.3
WBGene00050675	21ur-3727	Y116A8A.63
WBGene00050885	Y94H6A.12	Y94H6A.12
WBGene00050924	mir-1018	Y59E1B.3
WBGene00077726	mir-1820	C46A5.10
WBGene00077728	T23G11.11	T23G11.11
WBGene00077761	zip-9	F17C11.17
WBGene00185076	Y7A9A.79	Y7A9A.79
WBGene00185098	Y71G12B.35	Y71G12B.35
WBGene00194681	F40D4.16	F40D4.16
WBGene00194824	mir-2209.1	Y55F3AM.18
WBGene00195020	Y59H11AR.9	Y59H11AR.9
WBGene00195071	C16C8.21	C16C8.21
WBGene00195142	M110.10	M110.10
WBGene00195169	Y50D4A.6	Y50D4A.6
WBGene00195170	linc-61	T10C6.18
WBGene00195245	T26A8.6	T26A8.6
WBGene00195896	F31E3.8	F31E3.8
WBGene00206375	T08B6.64	T08B6.64
WBGene00219455	Y43F8B.29	Y43F8B.29
WBGene00219660	linc-19	C44B11.8
WBGene00219661	linc-45	C44B11.9
WBGene00219675	linc-44	F10C1.22
WBGene00219688	linc-21	F36A4.21
WBGene00219700	linc-6	F52D2.13
WBGene00219707	linc-8	F59H5.6
WBGene00219718	linc-42	R10F2.8
WBGene00219800	C05D9.12	C05D9.12
WBGene00219816	C14E2.12	C14E2.12
WBGene00219822	C17H12.36	C17H12.36
WBGene00219876	F01G12.19	F01G12.19
WBGene00219912	F22H10.10	F22H10.10
WBGene00219969	F54F11.6	F54F11.6
WBGene00220029	M03D4.78	M03D4.78
WBGene00220089	T23G11.12	T23G11.12
WBGene00220168	Y48A6C.10	Y48A6C.10
WBGene00220238	ZK185.9	ZK185.9
