## Supplementary material for "P granules protect RNA interference genes from silencing by piRNAs": Table S2

### Sheet: Sheet1
Table S2. Genes with sRNAs downregualted in all four meg-3 meg-4 strains
Wormbase ID:	Gene ID:	Sequence ID:
WBGene00000034	abu-11	T01D1.6
WBGene00000075	adm-4	ZK154.7
WBGene00000237	bam-2	Y71F9AR.1
WBGene00000266	bre-1	C53B4.7
WBGene00000368	ccb-1	T28F2.5
WBGene00000463	ceh-43	C28A5.4
WBGene00000497	chs-2	F48A11.1
WBGene00000518	ckk-1	C05H8.1
WBGene00000546	clp-6	Y77E11A.10
WBGene00000615	col-38	F54C9.4
WBGene00000677	col-103	F56B3.1
WBGene00000685	col-111	F29B9.9
WBGene00000768	cor-1	R01H10.3
WBGene00000857	cwn-1	K10B4.6
WBGene00000903	daf-7	B0412.2
WBGene00000912	daf-16	R13H8.1
WBGene00001008	dlk-1	F33E2.2
WBGene00001119	dyf-3	C04C3.5
WBGene00001145	eat-16	C16C2.2
WBGene00001189	egl-21	F01D4.4
WBGene00001196	egl-30	M01D7.7
WBGene00001215	ego-2	Y53H1C.2
WBGene00001394	fat-2	W02A2.1
WBGene00001468	flr-4	F09B12.6
WBGene00001480	fmo-5	H24K24.5
WBGene00001488	frm-1	ZK270.2
WBGene00001583	gfi-3	M163.4
WBGene00001638	gly-13	B0416.6
WBGene00001666	gpa-4	T07A9.7
WBGene00001705	grd-16	Y69A2AL.1
WBGene00001785	gst-37	Y32G9A.1
WBGene00001814	haf-4	W04C9.1
WBGene00001935	his-61	F55G1.10
WBGene00001955	hlh-11	F58A4.7
WBGene00002100	ins-17	F56F3.6
WBGene00002176	jip-1	F56D12.4
WBGene00002181	kal-1	K03D10.1
WBGene00002253	lbp-1	F40F4.3
WBGene00003351	mir-257	Y102A5D.4
WBGene00003387	mod-5	Y54E10BR.7
WBGene00003409	mrp-3	E03G2.2
WBGene00003579	ndx-2	W02G9.1
WBGene00003593	nfm-1	F42A10.2
WBGene00003614	nhr-15	F33E11.1
WBGene00003638	nhr-48	ZK662.3
WBGene00003654	nhr-64	C45E1.1
WBGene00003915	pan-1	M88.6
WBGene00003976	pes-1	T28H11.4
WBGene00004120	pqn-32	F29C12.1
WBGene00004196	prx-11	C47B2.8
WBGene00004202	pry-1	C37A5.9
WBGene00004245	puf-9	W06B11.2
WBGene00004377	rme-6	F49E7.1
WBGene00004976	spe-41	K01A11.4
WBGene00005191	srg-34	Y51A2D.12
WBGene00005223	srg-66	T05C3.7
WBGene00005387	srh-171	Y60A3A.5
WBGene00005680	sru-17	T04A11.10
WBGene00006353	sur-7	F01G12.2
WBGene00006432	atrn-1	F33C8.1
WBGene00006445	tag-68	F37D6.6
WBGene00006508	tns-1	M01E11.7
WBGene00006513	rimb-1	Y39A3CL.2
WBGene00006570	tig-2	F39G3.8
WBGene00006606	tra-3	LLC1.1
WBGene00006616	trp-4	Y71A12B.4
WBGene00006771	tln-1	Y71G12B.11
WBGene00006801	unc-68	K11C4.5
WBGene00006830	unc-103	C30D11.1
WBGene00006962	xol-1	C18A11.5
WBGene00007119	calf-1	B0250.2
WBGene00007139	mnp-1	B0285.7
WBGene00007354	C06A1.3	C06A1.3
WBGene00007372	C06B8.7	C06B8.7
WBGene00007395	dcar-1	C06H5.7
WBGene00007453	fbxa-98	C08F11.5
WBGene00007489	C09G5.7	C09G5.7
WBGene00007600	C15C6.1	C15C6.1
WBGene00007722	C25D7.15	C25D7.15
WBGene00007750	syg-2	C26G2.1
WBGene00007779	C27D8.3	C27D8.3
WBGene00007816	C30F2.2	C30F2.2
WBGene00007849	tbc-19	C31E10.8
WBGene00008681	scrm-4	F11A6.2
WBGene00008726	F13A7.11	F13A7.11
WBGene00008760	F13E9.11	F13E9.11
WBGene00008890	ser-5	F16D3.7
WBGene00008902	phf-32	F17A2.3
WBGene00008973	F20D1.1	F20D1.1
WBGene00009126	pyk-1	F25H5.3
WBGene00009224	F28F8.7	F28F8.7
WBGene00009288	F31C3.6	F31C3.6
WBGene00009299	F31E9.6	F31E9.6
WBGene00009304	eva-1	F32A7.3
WBGene00009361	F33E2.5	F33E2.5
WBGene00009495	hrg-6	F36H1.10
WBGene00009510	F37D6.4	F37D6.4
WBGene00009558	F39B2.8	F39B2.8
WBGene00009660	F43G6.8	F43G6.8
WBGene00009812	suca-1	F47B10.1
WBGene00010012	saeg-1	F53H10.2
WBGene00010043	F54C9.7	F54C9.7
WBGene00010066	F54F7.6	F54F7.6
WBGene00010111	F55D12.2	F55D12.2
WBGene00010177	F57A8.1	F57A8.1
WBGene00010262	droe-4	F58E10.7
WBGene00010296	dgat-2	F59A1.10
WBGene00010339	acl-1	F59F4.4
WBGene00010365	H04D03.4	H04D03.4
WBGene00010434	H40L08.3	H40L08.3
WBGene00010453	fozi-1	K01B6.1
WBGene00010461	K01D12.1	K01D12.1
WBGene00010505	K02D3.2	K02D3.2
WBGene00010587	sol-2	K05C4.11
WBGene00010690	K08H2.3	K08H2.3
WBGene00010712	K09B11.5	K09B11.5
WBGene00010735	frpr-15	K10C8.2
WBGene00010769	asah-1	K11D2.2
WBGene00010848	M04B2.6	M04B2.6
WBGene00010898	nphp-1	M28.7
WBGene00010943	M176.4	M176.4
WBGene00010974	bbs-5	R01H10.6
WBGene00010976	R02D5.1	R02D5.1
WBGene00011129	R07H5.9	R07H5.9
WBGene00011499	T05G5.4	T05G5.4
WBGene00011591	T07F10.5	T07F10.5
WBGene00011609	T08D2.4	T08D2.4
WBGene00011645	T09B9.4	T09B9.4
WBGene00011771	T14G8.3	T14G8.3
WBGene00011803	T16G12.1	T16G12.1
WBGene00011832	bgal-1	T19B10.3
WBGene00012103	clec-12	T27F6.2
WBGene00012194	toe-4	W02A11.3
WBGene00012198	W02B8.2	W02B8.2
WBGene00012216	W02D9.10	W02D9.10
WBGene00012219	W03C9.1	W03C9.1
WBGene00012240	W04A8.5	W04A8.5
WBGene00012289	W05H12.1	W05H12.1
WBGene00012299	W06D11.1	W06D11.1
WBGene00012407	Y7A5A.1	Y7A5A.1
WBGene00012570	Y37H2A.10	Y37H2A.10
WBGene00012618	dct-10	Y38H6C.5
WBGene00012639	fezf-1	Y38H8A.5
WBGene00012671	Y39B6A.9	Y39B6A.9
WBGene00012699	Y39B6A.41	Y39B6A.41
WBGene00012710	Y39C12A.9	Y39C12A.9
WBGene00012717	Y39E4B.6	Y39E4B.6
WBGene00012758	Y41C4A.12	Y41C4A.12
WBGene00012759	sup-1	Y41C4A.13
WBGene00012770	srt-47	Y41E3.12
WBGene00012831	Y43F8C.9	Y43F8C.9
WBGene00012909	spds-1	Y46G5A.19
WBGene00012952	Y47H9C.9	Y47H9C.9
WBGene00012953	fbxa-216	Y47H9C.10
WBGene00012981	Y48B6A.10	Y48B6A.10
WBGene00013061	Y51A2A.5	Y51A2A.5
WBGene00013074	hmit-1.2	Y51A2D.5
WBGene00013075	Y51A2D.7	Y51A2D.7
WBGene00013157	Y53F4B.10	Y53F4B.10
WBGene00013159	Y53F4B.12	Y53F4B.12
WBGene00013180	cutl-10	Y53H1B.1
WBGene00013189	Y54E2A.4	Y54E2A.4
WBGene00013387	Y62F5A.9	Y62F5A.9
WBGene00013409	fbxb-56	Y63D3A.10
WBGene00013440	nrps-1	Y66D12A.14
WBGene00013499	Y70G10A.3	Y70G10A.3
WBGene00013509	Y71A12B.12	Y71A12B.12
WBGene00013511	Y71A12B.15	Y71A12B.15
WBGene00013536	Y73F8A.32	Y73F8A.32
WBGene00013563	Y75B8A.33	Y75B8A.33
WBGene00013602	Y87G2A.16	Y87G2A.16
WBGene00013623	fbxa-90	Y102A5C.19
WBGene00013672	catp-1	Y105E8A.12
WBGene00013917	cdk-11.2	ZC504.3
WBGene00014033	arrd-15	ZK643.1
WBGene00014178	ZK1010.4	ZK1010.4
WBGene00014807	M04D5.1	M04D5.1
WBGene00015094	B0261.6	B0261.6
WBGene00015128	B0303.7	B0303.7
WBGene00015371	C03A7.13	C03A7.13
WBGene00015469	C05D2.8	C05D2.8
WBGene00015577	ugt-64	C07G3.9
WBGene00015735	pdfr-1	C13B9.4
WBGene00015830	fbxb-98	C16C4.6
WBGene00015868	C16H3.3	C16H3.3
WBGene00016273	C30G12.1	C30G12.1
WBGene00016344	rsef-1	C33D12.6
WBGene00016346	fbxa-120	C33E10.2
WBGene00016485	meg-4	C36C9.1
WBGene00016486	fbxa-170	C36C9.3
WBGene00016551	C40A11.8	C40A11.8
WBGene00016565	C41D11.6	C41D11.6
WBGene00016637	C44B12.3	C44B12.3
WBGene00016639	C44B12.6	C44B12.6
WBGene00016661	C45B2.6	C45B2.6
WBGene00016880	fbxb-95	C52E2.1
WBGene00016935	ifta-1	C54G7.4
WBGene00016953	C55C3.3	C55C3.3
WBGene00017071	aagr-1	D2096.3
WBGene00017106	E02H9.9	E02H9.9
WBGene00017507	F16B4.5	F16B4.5
WBGene00017515	F16F9.4	F16F9.4
WBGene00017536	F17A9.4	F17A9.4
WBGene00017629	F20B6.5	F20B6.5
WBGene00017644	exc-9	F20D12.5
WBGene00017698	F22B7.9	F22B7.9
WBGene00017737	F23C8.8	F23C8.8
WBGene00017751	F23F12.3	F23F12.3
WBGene00018005	nlp-62	F33D11.8
WBGene00018433	ceh-82	F45C12.2
WBGene00018439	fbxa-184	F45C12.8
WBGene00018647	F49F1.7	F49F1.7
WBGene00018663	math-31	F52C6.6
WBGene00018671	F52C6.14	F52C6.14
WBGene00018837	F54G2.1	F54G2.1
WBGene00018878	glit-1	F55D10.3
WBGene00018990	klf-1	F56F11.3
WBGene00019044	F58E1.13	F58E1.13
WBGene00019133	F59H6.2	F59H6.2
WBGene00019207	fgt-1	H17B01.1
WBGene00019370	K03H6.5	K03H6.5
WBGene00019513	lido-7	K08A2.4
WBGene00019540	K08D12.6	K08D12.6
WBGene00019624	rnst-2	K10C9.3
WBGene00019713	pqn-52	M01E11.4
WBGene00019826	R02E4.1	R02E4.1
WBGene00019871	R04E5.8	R04E5.8
WBGene00019899	R05G6.5	R05G6.5
WBGene00019909	R06A10.1	R06A10.1
WBGene00019938	R07E4.5	R07E4.5
WBGene00019959	R08E3.3	R08E3.3
WBGene00019997	R10F2.6	R10F2.6
WBGene00020100	mks-1	R148.1
WBGene00020104	R148.5	R148.5
WBGene00020207	T04B8.5	T04B8.5
WBGene00020390	T10B5.4	T10B5.4
WBGene00020451	fbxa-11	T12B5.4
WBGene00020630	T20F7.1	T20F7.1
WBGene00020635	T20H4.2	T20H4.2
WBGene00020730	T23E1.3	T23E1.3
WBGene00020793	T25D1.1	T25D1.1
WBGene00020797	T25D3.3	T25D3.3
WBGene00020930	hlh-30	W02C12.3
WBGene00020952	kel-8	W02G9.2
WBGene00020988	W03D8.7	W03D8.7
WBGene00021008	W03F11.5	W03F11.5
WBGene00021020	W04B5.3	W04B5.3
WBGene00021036	W05F2.4	W05F2.4
WBGene00021040	W05G11.2	W05G11.2
WBGene00021100	W08F4.11	W08F4.11
WBGene00021193	math-44	Y16E11A.1
WBGene00021209	hgap-1	Y18H1A.3
WBGene00021333	Y34D9A.8	Y34D9A.8
WBGene00021349	arl-13	Y37E3.5
WBGene00021353	iglr-3	Y37E3.13
WBGene00021417	nhr-236	Y38F2AL.5
WBGene00021430	Y38F2AR.12	Y38F2AR.12
WBGene00021458	Y39G10AL.1	Y39G10AL.1
WBGene00021461	nekl-1	Y39G10AR.3
WBGene00021509	Y41D4A.7	Y41D4A.7
WBGene00021547	Y44E3A.1	Y44E3A.1
WBGene00021671	Y48G1BM.6	Y48G1BM.6
WBGene00021790	Y51H7C.12	Y51H7C.12
WBGene00021808	Y53G8AM.8	Y53G8AM.8
WBGene00021927	abhd-14	Y55F3AM.10
WBGene00021939	Y55F3BR.2	Y55F3BR.2
WBGene00021941	lgc-33	Y55F3BR.4
WBGene00022020	hpo-39	Y61A9LA.9
WBGene00022039	Y65B4BL.7	Y65B4BL.7
WBGene00022067	Y67D8C.3	Y67D8C.3
WBGene00022100	Y69A2AR.31	Y69A2AR.31
WBGene00022103	cdh-12	Y71D11A.1
WBGene00022131	Y71F9B.13	Y71F9B.13
WBGene00022215	Y73B3A.13	Y73B3A.13
WBGene00022223	Y73B3B.1	Y73B3B.1
WBGene00022225	Y73B3B.3	Y73B3B.3
WBGene00022307	Y77E11A.2	Y77E11A.2
WBGene00022353	pals-18	Y82E9BR.21
WBGene00022431	set-33	Y108F1.3
WBGene00022519	ZC123.4	ZC123.4
WBGene00022554	duxl-1	ZC204.2
WBGene00022563	ZC204.13	ZC204.13
WBGene00022682	ZK185.2	ZK185.2
WBGene00022685	ZK250.2	ZK250.2
WBGene00022689	math-48	ZK250.6
WBGene00022690	math-49	ZK250.7
WBGene00022712	ZK355.2	ZK355.2
WBGene00022843	ZK1055.2	ZK1055.2
WBGene00023404	plr-1	Y47D3B.11
WBGene00023451	mlc-7	K08E3.10
WBGene00023497	lin-15B	ZK662.4
WBGene00043992	bbs-4	F58A4.14
WBGene00044222	T16G12.10	T16G12.10
WBGene00044249	F55B11.6	F55B11.6
WBGene00044312	K04C2.8	K04C2.8
WBGene00044462	C44B12.9	C44B12.9
WBGene00044468	Y69A2AL.2	Y69A2AL.2
WBGene00044486	Y54G2A.42	Y54G2A.42
WBGene00044637	rft-1	Y47D7A.16
WBGene00044641	T01D1.8	T01D1.8
WBGene00044736	gfrp-1	Y38C1AA.13
WBGene00044760	Y71H2AM.25	Y71H2AM.25
WBGene00045506	F57G4.10	F57G4.10
WBGene00045511	F11A5.18	F11A5.18
WBGene00165356	21ur-15630	Y38F2AL.7
WBGene00194678	R10D12.18	R10D12.18
WBGene00194735	Y82E9BL.19	Y82E9BL.19
WBGene00196500	T11F9.23	T11F9.23
WBGene00206492	F11D11.21	F11D11.21
WBGene00206535	M162.15	M162.15
WBGene00219218	Y73B6BL.288	Y73B6BL.288
WBGene00219319	H25P06.5	H25P06.5
WBGene00219424	Y54G2A.72	Y54G2A.72
WBGene00219548	JC8.17	JC8.17
WBGene00219773	linc-32	ZK6.12
WBGene00235354	ZK250.14	ZK250.14
